# Pain-stimulated ultrasound vocalizations and their impact on pain response in mice

**DOI:** 10.1101/2025.02.25.640235

**Authors:** Satoka Kasai, Saki Ukai, Junpei Kuroda, Tsugumi Yamauchi, Daisuke Yamada, Akiyoshi Saitoh, Satoshi Iriyama, Masashi Suzuki, Kazuki Arita, Yoshio Nakano, Satoru Miyazaki, Kazumi Yoshizawa

## Abstract

Pain is a complex phenomenon encompassing both the physiological and psychological aspects of sensation and emotion, respectively. In recent years, pain has been clarified to arise even without direct injury, with emotional transmission as a cause. However, the specific mechanisms behind emotional transmission are still not well understood.

In this study, sounds in the ultrasonic domain that were recorded during pain stimulation in mice were used as sound stress to examine the effects of psychological stress caused by exposure to ultrasound on tactile thresholds. We also examined the effects of psychological stress caused by the ultrasound on an inflammatory pain model of mice. The tactile threshold decreased the next and three days after sound stress exposure in mice. DNA microarray analysis of the mouse thalamus exposed to sound stress revealed increased expression of inflammation-related genes, *Prostaglandin-endoperoxide synthase 2* and *C-X-C motif chemokine ligand 1*. Their respective inhibitors, loxoprofen and SB225002, significantly improved hyperalgesia induced by sound stress. When sound stress was applied to a mouse model of inflammatory pain in which pain thresholds were restored 14 days after complete Freund’s adjuvant administration, prolonged pain and attenuated analgesic effects of loxoprofen were observed.

These results suggest that sound stress not only induces inflammation in the brain that causes hyperalgesia but may also be partially responsible for exacerbating inflammatory pain, hence complicating treatment.
