## Supplementary material for "Pain-stimulated ultrasound vocalizations and their impact on pain response in mice": S1 Table: S1 Table.xlsx

### Sheet: Sheet1
ProbeName	GeneName	SystematicName	FoldChange
A_51_P254855	Ptgs2	NM_011198	17.3418
A_51_P510156	Lcn2	NM_008491	17.1622
A_52_P568200	BC057602	BC057602	16.7249
A_51_P112966	Ch25h	NM_009890	16.2312
A_55_P2811679	Cxcl1	NM_008176	14.0756
A_51_P256827	S100a8	NM_013650	12.0782
A_52_P425839	Retnlg	NM_181596	11.572
A_55_P2061253	Pou4f2	NM_138944	9.66936
A_55_P2137688	Cga	NM_009889	7.49932
A_51_P167292	Chil3	NM_009892	6.69027
A_52_P522255	Pitx1	NM_011097	6.36725
A_55_P2733872	Itgad	NM_001029872	6.31525
A_51_P499838	Bst1	NM_009763	6.19795
A_51_P438967	Gpnmb	NM_053110	5.67379
A_51_P110341	Scgb3a1	NM_170727	5.53941
A_52_P146711	Tshb	NM_009432	5.44241
A_55_P2123616	Gm5127	NM_001033541	5.22641
A_55_P2736540	Sema3d	ENSMUST00000197927.1	5.04643
A_55_P1998471	S100a9	NM_001281852	5.02221
A_66_P126293	Itgb3	NM_016780	4.97372
A_52_P632359	Olfr1316	NM_146742	4.92051
A_51_P390857	AK054376	AK054376	4.90253
A_55_P2038106	Cst8	NM_009978	4.77808
A_51_P346938	Lrg1	NM_029796	4.73992
A_66_P134020	AA172810	AA172810	4.69031
A_55_P2114187	ENSMUST00000197160.1	ENSMUST00000197160.1	4.67822
A_55_P2489994	Sh3rf2	NM_001146299	4.54137
A_55_P2070869	Lcn2	NM_008491	4.50788
A_55_P2508878	Gm15987	NR_045009	4.48693
A_55_P2745705	Xlr	NM_011725	4.4538
A_55_P2163098	Akr1c18	NM_134066	4.45303
A_55_P2104975	Serpina3f	NM_001168294	4.44198
A_55_P2906235	Padi2	NM_008812	4.4354
A_52_P1011632	Mylk4	NM_001368880	4.15034
A_51_P118237	Sgk1	NM_011361	4.08736
A_55_P2101021	Lao1	NM_133892	4.03657
A_30_P01022498	chr4:119818783-119819279_R	chr4:119818783-119819279_R	4.00548
A_55_P2102400	Armc9	ENSMUST00000134858.7	3.89595
A_52_P288284	Hif3a	NM_016868	3.88418
A_55_P2739032	F13a1	ENSMUST00000224446.1	3.70243
A_65_P19832	Ttr	NM_013697	3.62179
A_55_P2054285	Fam178b	NM_201365	3.61485
A_55_P2013416	C230062I16Rik	AK082547	3.55806
A_55_P2077901	Cd2	NM_013486	3.55404
A_51_P183497	Htr6	NM_021358	3.53993
A_51_P397673	Pcsk9	NM_153565	3.53222
A_66_P123908	4930452N14Rik	NR_040629	3.52945
A_55_P2097544	Olfr1287	NM_001011773	3.51556
A_51_P339331	Nkx6-3	NM_029002	3.4638
A_55_P2182026	Tmem252	NM_183160	3.45066
A_55_P2008840	NAP113342-1	NAP113342-1	3.41345
A_66_P124309	Osmr	NM_011019	3.39993
A_51_P444447	Cebpd	NM_007679	3.39817
A_55_P2088765	Sox5	ENSMUST00000111746.7	3.38936
A_51_P377948	Gimap9	NM_174960	3.36859
A_55_P1962305	Plac8	ENSMUST00000112910.1	3.36323
A_51_P155514	Prl	NM_011164	3.27386
A_51_P228524	4933440M02Rik	NR_045803	3.27085
A_55_P2001901	Smim4	NM_001308466	3.26767
A_51_P264984	Lman1	ENSMUST00000144793.2	3.26535
A_51_P495780	Plin4	NM_020568	3.2531
A_52_P416756	D17H6S56E-5	NM_033075	3.20569
A_55_P2048759	Mgarp	NM_026358	3.18673
A_55_P2740675	Gga3	NM_001252067	3.14159
A_55_P2537391	Gm46757	XR_001783436	3.11665
A_55_P2124554	Cep41	NM_031998	3.10238
A_66_P135237	Card9	NM_001037747	3.05298
A_55_P1956093	TC1586030	TC1586030	3.03254
A_66_P118343	ENSMUST00000140773.1	ENSMUST00000140773.1	3.0246
A_55_P2132626	ENSMUST00000193785.1	ENSMUST00000193785.1	2.99858
A_30_P01031179	chr19:29546348-29596479_R	chr19:29546348-29596479_R	2.9894
A_52_P33382	ENSMUST00000128900.1	ENSMUST00000128900.1	2.97826
A_51_P504389	AK040451	AK040451	2.97091
A_51_P257151	Adipor2	ENSMUST00000188851.1	2.96167
A_66_P116113	Mdc1	NM_001010833	2.89009
A_55_P2006035	Galnt15	NM_030166	2.8759
A_55_P2871762	Galnt17	ENSMUST00000162966.1	2.86737
A_55_P2720278	Reps2	ENSMUST00000155043.1	2.86165
A_52_P334562	Vdr	NM_009504	2.84597
A_55_P2725921	DV657299	DV657299	2.81801
A_51_P328622	Tlcd2	NM_027249	2.80242
A_55_P2717732	Riox2	ENSMUST00000131272.2	2.80221
A_55_P2307713	AK052165	AK052165	2.79446
A_51_P462428	Galnt15	ENSMUST00000022460.10	2.79131
A_51_P316935	Depp1	NM_145980	2.78381
A_55_P2057528	Arl4d	NM_025404	2.77382
A_55_P2391015	A330015K06Rik	AK039287	2.7714
A_51_P453909	Cyp2f2	NM_007817	2.75623
A_51_P465211	Wfdc2	NM_026323	2.74247
A_55_P1979477	Gm9954	BC079612	2.74224
A_66_P123095	AW122102	AW122102	2.66089
A_66_P102497	Pou4f1	ENSMUST00000139505.1	2.62829
A_55_P2497667	Osbpl6	NM_001290735	2.61338
A_51_P241645	Nemp1	NM_173732	2.579
A_66_P117837	8430426J06Rik	NR_077229	2.53917
A_51_P168720	Bnc2	NM_172870	2.50047
A_51_P115005	Edn1	NM_010104	2.48402
A_66_P112707	4930519G04Rik	ENSMUST00000134389.2	2.48028
A_55_P2741629	Ikzf1	NM_001025597	2.46872
A_66_P114756	Hopxos	XR_880408	2.4612
A_66_P101930	Lce3b	NM_025501	2.45696
A_51_P338183	Mhrt	NR_033497	2.45609
A_66_P140930	Pla2g4d	NM_001024137	2.45517
A_52_P281659	Klf13	ENSMUST00000183817.1	2.45231
A_52_P62617	Gm9895	NR_045687	2.45231
A_55_P2105913	Lrrc18	ENSMUST00000123910.1	2.4511
A_55_P2022799	Ssxb10	NM_199064	2.41485
A_52_P637210	AU018823	BY720215	2.37369
A_55_P2006494	Apol10b	NM_177820	2.3604
A_55_P2798544	Ankrd6	AK135024	2.3293
A_51_P179041	Tead4	NM_011567	2.31164
A_51_P319460	Osmr	NM_011019	2.30859
A_66_P122409	CB590766	CB590766	2.30488
A_55_P2108151	Hbb-b1	NM_001278161	2.29763
A_55_P2066116	Bcl3	NM_033601	2.28896
A_52_P658320	Mfsd7a	NM_172883	2.28277
A_55_P1957459	Lilrb4a	NM_001291894	2.2814
A_52_P406819	Mastl	ENSMUST00000028119.6	2.27473
A_55_P2109382	Adora2a	NM_009630	2.27095
A_30_P01017542	chr16:4585697-4594022_F	chr16:4585697-4594022_F	2.26711
A_52_P535782	Mri1	ENSMUST00000126435.7	2.23838
A_55_P2863646	Eif4g3	XR_390855	2.23347
A_51_P445726	Pirb	NM_011095	2.22695
A_55_P1988531	Myh11	NM_001161775	2.22629
A_51_P350817	Cnn1	NM_009922	2.22331
A_30_P01027619	chr3:96074625-96086375_R	chr3:96074625-96086375_R	2.22199
A_66_P112364	BY735749	BY735749	2.21902
A_55_P1988844	Klrg1	NM_016970	2.21717
A_55_P2740102	Setd4	NM_145482	2.21582
A_66_P102797	Gm12802	AK084081	2.20387
A_55_P2831118	Mmp8	NM_008611	2.20321
A_55_P2616463	Chek1	NM_007691	2.2004
A_55_P1999953	Pik3c2g	NM_207683	2.19726
A_51_P183111	Olfr531	NM_146953	2.1834
A_51_P356256	Gm4681	XR_001781468	2.17557
A_55_P2094060	Gzma	NM_010370	2.17166
A_55_P2122619	Asb11	NM_026853	2.16375
A_51_P321341	Sult1a1	NM_133670	2.16196
A_52_P609972	Eln	NM_007925	2.12745
A_55_P2147831	Gimap4	NM_174990	2.12729
A_66_P134188	C030017D09Rik	AK047727	2.11626
A_66_P126517	Gm31786	XR_378949	2.10995
A_55_P2049717	Agrp	NM_001271806	2.10605
A_55_P2257251	4930455D15Rik	NR_045381	2.10487
A_55_P2147121	Ercc5	AK038822	2.10019
A_55_P2741410	Nup93	AJ505051	2.0979
A_55_P2005883	Foxr1	NM_001033469	2.088
A_51_P286436	Olfr434	NM_146369	2.08602
A_55_P1965101	Xlr3b	NM_001081643	2.08269
A_51_P273556	Fam83d	NM_027975	2.08239
A_30_P01020444	chr14:65720392-65769859_R	chr14:65720392-65769859_R	2.08169
A_55_P1961270	Cd72	NM_001110320	2.08016
A_51_P142128	Ep300	ENSMUST00000189338.1	2.07703
A_52_P246252	Cyp2a5	NM_007812	2.07668
A_51_P464703	Ccl8	NM_021443	2.07465
A_55_P2555376	Gm16876	XR_001780665	2.07052
A_55_P2731446	Gm46479	ENSMUST00000226458.1	2.06891
A_51_P327451	Alas2	NM_009653	2.06772
A_51_P196972	Slc4a1	NM_011403	2.05599
A_55_P2012935	Arid5b	NM_023598	2.05279
A_30_P01029441	chr5:74340084-74346709_R	chr5:74340084-74346709_R	2.05246
A_66_P127775	Itgad	NM_001029872	2.034
A_66_P103629	1810019D21Rik	NR_040344	2.03382
A_66_P130483	Ttn	ENSMUST00000156257.1	2.03111
A_51_P181517	Fcgr4	NM_144559	2.02894
A_52_P287739	Npr3	ENSMUST00000226878.1	2.028
A_30_P01027968	chr6:136440100-136450050_F	chr6:136440100-136450050_F	2.02538
A_55_P2740942	Epor	NM_010149	2.02472
A_55_P1974028	Stab2	NM_138673	2.01583
A_55_P2091461	Casp4	NM_007609	2.00749
A_51_P244408	Acer2	NM_139306	2.00584
A_55_P2005475	Sult1a1	NM_133670	2.00343
A_52_P24884	Exoc4	ENSMUST00000137043.7	1.98969
A_51_P457244	Xlr4b	NM_021365	1.98502
A_66_P131342	Spp2	NM_029269	1.98144
A_52_P590898	Dnm3os	NR_002870	1.97715
A_66_P107429	AK139727	AK139727	1.97652
A_52_P522640	Alx4	NM_007442	1.97579
A_55_P2903055	Gpr88	NM_022427	1.97523
A_55_P2008996	Gm10034	AK164250	1.97361
A_51_P312121	Xdh	NM_011723	1.9715
A_55_P2068011	Lzts1	ENSMUST00000181890.1	1.96186
A_66_P139341	ENSMUST00000167028.1	ENSMUST00000167028.1	1.96106
A_55_P2917227	Pdzrn3	NM_018884	1.95615
A_55_P1991560	Lilra5	NM_001081239	1.95282
A_55_P2721494	Osmr	ENSMUST00000177263.1	1.94344
A_55_P2720407	Mbd5	ENSMUST00000147023.1	1.94204
A_55_P2333580	Pcmt1	AK132475	1.94093
A_52_P629907	BC106179	NR_152126	1.93265
A_51_P378051	Aoc3	NM_009675	1.93128
A_55_P1975330	Gm10745	NR_040751	1.93037
A_55_P2053273	St6galnac6	NM_001289549	1.93005
A_55_P2124586	Xlr4a	NM_001081642	1.92734
A_51_P128463	Grrp1	NM_001099296	1.9244
A_52_P366764	Drd1	NM_010076	1.91816
A_51_P190312	Klhl13	AK053073	1.91477
A_55_P2807115	Drd1	NM_010076	1.91457
A_55_P2731871	Lama1	ENSMUST00000233821.1	1.91193
A_51_P408506	Icam1	NM_010493	1.90455
A_55_P2015541	Hif3a	NM_016868	1.90343
A_55_P2420694	AK136555	AK136555	1.9034
A_51_P360396	Tfap2b	NM_001025305	1.90201
A_55_P2054668	Srarp	NM_001033374	1.89804
A_30_P01025619	chr6:146493273-146493932_R	chr6:146493273-146493932_R	1.89605
A_55_P2715031	Cyyr1	ENSMUST00000163020.1	1.89605
A_55_P2718122	Ager	NR_073173	1.89575
A_52_P472324	Slpi	NM_011414	1.89572
A_55_P1962404	Ugt1a6b	NM_201410	1.8942
A_55_P1957922	Arrdc2	NM_027560	1.89107
A_55_P1986591	Cacna1h	NM_001163691	1.88511
A_51_P388412	Cd55	NM_010016	1.88391
A_55_P2728212	Slc38a2	ENSMUST00000229141.1	1.88258
A_55_P2499018	Map3k20	NM_023057	1.88175
A_55_P1973809	Hbb-bt	NM_008220	1.88129
A_52_P531610	Etnppl	ENSMUST00000199940.1	1.88114
A_51_P103397	Vwf	NM_011708	1.87932
A_51_P497882	Creb3l4	NM_030080	1.87799
A_52_P622877	Zic3	ENSMUST00000088629.3	1.87664
A_66_P121086	Map3k8	NM_007746	1.8763
A_55_P2822152	BB658359	BB658359	1.87613
A_51_P358122	Olfr332	NM_001011770	1.86557
A_66_P140904	Fbxo47	ENSMUST00000093939.3	1.86156
A_30_P01030582	chr7:114369337-114407862_F	chr7:114369337-114407862_F	1.86082
A_55_P2038540	Hbb-b2	NM_016956	1.85786
A_30_P01027120	chr1:87343550-87362900_F	chr1:87343550-87362900_F	1.85149
A_51_P357606	Phyhd1	NM_172267	1.84989
A_55_P2718152	Jade2	ENSMUST00000151277.1	1.8486
A_51_P403610	Olfr1339	NM_146852	1.84625
A_65_P14096	AK037321	AK037321	1.84514
A_52_P231410	Polr3e	NM_025298	1.84198
A_55_P2718900	Vwf	ENSMUST00000139678.1	1.84161
A_55_P2728098	Cpq	ENSMUST00000226814.1	1.83806
A_66_P111655	Dnah14	ENSMUST00000160345.1	1.83582
A_55_P2745791	Dip2a	NM_001081419	1.8346
A_30_P01017707	chr3:30077338-30080281_R	chr3:30077338-30080281_R	1.83418
A_55_P2091676	Fas	NM_007987	1.83107
A_66_P127321	ENSMUST00000181591.1	ENSMUST00000181591.1	1.82935
A_51_P304490	Olfr12	NM_206896	1.82785
A_65_P20736	AK135628	AK135628	1.8253
A_52_P220879	Tgm2	NM_009373	1.8153
A_55_P2092826	Anxa1	NM_010730	1.81478
A_55_P2150208	Ucn	NM_021290	1.81421
A_30_P01025436	chr8:26343277-26352902_F	chr8:26343277-26352902_F	1.81197
A_55_P1962299	Hba-a2	NM_001083955	1.81178
A_51_P502872	2200002D01Rik	NM_028179	1.81145
A_52_P386627	Irak3	NM_028679	1.80971
A_55_P1962299	Hba-a2	NM_001083955	1.80781
A_55_P2510915	Gm46841	XM_017320472	1.8071
A_55_P1962299	Hba-a2	NM_001083955	1.80643
A_55_P1962299	Hba-a2	NM_001083955	1.80527
A_51_P169730	Hba-a1	NM_008218	1.804
A_55_P1962299	Hba-a2	NM_001083955	1.80119
A_52_P38208	Arpp21	NM_028755	1.79713
A_55_P2129309	Foxo3	ENSMUST00000105501.1	1.79416
A_55_P2048607	Hp	NM_001329965	1.79412
A_51_P169730	Hba-a1	NM_008218	1.79393
A_55_P2944691	BM934693	BM934693	1.7928
A_51_P400269	Slc38a5	NM_172479	1.79167
A_51_P169730	Hba-a1	NM_008218	1.79156
A_55_P2041592	Rdh1	NM_080436	1.78987
A_55_P2730756	Lama2	NM_008481	1.78963
A_55_P2092826	Anxa1	NM_010730	1.78954
A_51_P170807	Map3k6	AB021861	1.7891
A_55_P2735620	G630016G05Rik	NR_153841	1.78805
A_51_P169730	Hba-a1	NM_008218	1.78714
A_51_P169730	Hba-a1	NM_008218	1.7871
A_55_P1962299	Hba-a2	NM_001083955	1.7834
A_51_P169730	Hba-a1	NM_008218	1.78266
A_55_P1962299	Hba-a2	NM_001083955	1.78114
A_55_P2848967	Olfr806	NM_146553	1.78009
A_51_P169730	Hba-a1	NM_008218	1.77951
A_55_P2836091	Gm32280	XR_379367	1.77882
A_55_P1966327	Gm9780	ENSMUST00000184915.7	1.77717
A_55_P2088440	Arrdc2	NM_027560	1.77215
A_30_P01023086	chr14:78214602-78225827_F	chr14:78214602-78225827_F	1.77182
A_65_P19545	LF204927	LF204927	1.77062
A_55_P1962299	Hba-a2	NM_001083955	1.76619
A_51_P169730	Hba-a1	NM_008218	1.76443
A_55_P1962299	Hba-a2	NM_001083955	1.76355
A_55_P2050273	Cct6b	NM_001291242	1.75992
A_55_P1962299	Hba-a2	NM_001083955	1.75963
A_51_P169730	Hba-a1	NM_008218	1.75795
A_51_P286488	Ier3	NM_133662	1.75777
A_55_P2746444	Runx1	NM_001111023	1.75633
A_55_P2092826	Anxa1	NM_010730	1.75607
A_51_P169730	Hba-a1	NM_008218	1.75525
A_51_P104687	Gh	NM_008117	1.75054
A_55_P2132132	Gm5532	NR_132128	1.74323
A_55_P2717024	Dennd5a	ENSMUST00000156858.1	1.74312
A_55_P1984745	Pappa2	NM_001085376	1.73716
A_51_P103054	Adamts19	NM_175506	1.73331
A_51_P434059	Gja6	NM_001001496	1.73174
A_55_P2092826	Anxa1	NM_010730	1.73111
A_55_P1962303	Hba-a1	NM_008218	1.72935
A_51_P162162	Inmt	NM_009349	1.72589
A_55_P2084915	AK047213	AK047213	1.72205
A_52_P650540	Nlrp3	NM_145827	1.71819
A_51_P265495	Ly6a	NM_010738	1.71545
A_55_P2031133	Tmem220	NM_177392	1.71503
A_55_P2804638	Cd14	NM_009841	1.71235
A_55_P1962303	Hba-a1	NM_008218	1.70875
A_55_P2092826	Anxa1	NM_010730	1.70526
A_55_P2026275	Ppp1r1b	NM_144828	1.70371
A_55_P1962303	Hba-a1	NM_008218	1.70353
A_55_P1962303	Hba-a1	NM_008218	1.70334
A_55_P2106039	Map3k6	NM_016693	1.69904
A_66_P127039	Olfr954	NM_146331	1.69502
A_55_P2043033	Pla2g3	NM_172791	1.69304
A_30_P01024113	chr8:35143801-35144482_F	chr8:35143801-35144482_F	1.69262
A_55_P2744479	Phyhd1	NM_172267	1.69005
A_55_P2628060	Abca3	ENSMUST00000133816.7	1.68932
A_66_P101829	Cd46	NM_010778	1.68401
A_66_P102168	AK040132	AK040132	1.68374
A_55_P2730996	Gm38413	NR_131054	1.6826
A_55_P1962303	Hba-a1	NM_008218	1.68241
A_55_P2212908	Pon2	ENSMUST00000203882.1	1.68096
A_55_P1962303	Hba-a1	NM_008218	1.68095
A_55_P2408355	BB166591	AK037728	1.67997
A_55_P2111302	Cp	NM_007752	1.67952
A_55_P1962303	Hba-a1	NM_008218	1.67937
A_55_P1962303	Hba-a1	NM_008218	1.67853
A_52_P443104	Pdzd11	AK032327	1.67812
A_55_P1962303	Hba-a1	NM_008218	1.6772
A_55_P2935181	Cblb	ENSMUST00000226253.1	1.67478
A_52_P600822	Prkcz	NM_008860	1.67331
A_55_P1962303	Hba-a1	NM_008218	1.67231
A_55_P2734582	Myh11	NM_001161775	1.67099
A_55_P2034033	Il12rb1	NM_008353	1.67031
A_51_P172853	Cd14	NM_009841	1.66736
A_55_P2734252	Kcnh3	NM_010601	1.66217
A_66_P118516	Gm4131	ENSMUST00000209021.1	1.66183
A_55_P2143892	Etl4	ENSMUST00000114607.7	1.65761
A_55_P2095311	Ly6g	NM_001310438	1.65328
A_52_P308875	Apobec3	ENSMUST00000177098.7	1.65185
A_55_P1965728	Abca17	NM_001031621	1.65028
A_52_P638459	Ccl5	NM_013653	1.6496
A_51_P330749	Syt2	NM_009307	1.64623
A_55_P2108837	Tuba1c	NM_009448	1.64598
A_51_P271503	Il1r1	NM_008362	1.64514
A_30_P01023069	chr13:113205145-113207570_F	chr13:113205145-113207570_F	1.64431
A_51_P186487	Pik3c2b	ENSMUST00000124934.7	1.64422
A_52_P210078	Acta2	NM_007392	1.64
A_55_P2811769	Mccc1os	NR_029456	1.63713
A_55_P1997696	Plbd1	NM_025806	1.6359
A_55_P2024155	Zbtb16	NM_001364543	1.63446
A_55_P2513505	Kansl3	XM_006495902	1.63311
A_55_P2108837	Tuba1c	NM_009448	1.6327
A_51_P104418	Dusp10	NM_022019	1.63259
A_55_P2486714	Cnbd2	NM_027585	1.63226
A_51_P265571	Adm	NM_009627	1.62652
A_55_P2092826	Anxa1	NM_010730	1.62591
A_51_P295192	Nfkbia	NM_010907	1.62548
A_55_P1987028	Kifc5b	NM_053173	1.62407
A_52_P263386	Upf3a	ENSMUST00000211724.1	1.62209
A_52_P681310	Plaur	NM_011113	1.62042
A_51_P176365	Gimap5	NM_175035	1.61995
A_51_P349152	Gm13288	NM_001243167	1.61737
A_52_P355709	Gm7361	ENSMUST00000074148.6	1.61255
A_66_P127267	Clec2d	NM_053109	1.61212
A_66_P110937	2610028E06Rik	NR_015560	1.61176
A_55_P1955656	Ctla2a	NM_007796	1.60959
A_52_P237357	Fn1	ENSMUST00000189160.1	1.6095
A_52_P73475	Fam78a	NM_175511	1.60572
A_66_P113898	Sspo	NM_173428	1.605
A_55_P1974577	Nfam1	NM_001271411	1.60178
A_65_P00912	Tent5c	ENSMUST00000061455.8	1.59764
A_51_P363947	Cdkn1a	NM_007669	1.59734
A_66_P140181	Gm32688	NR_152777	1.59666
A_55_P2025870	Ccdc169	NM_001290138	1.59504
A_66_P139662	Gm5	NR_024513	1.59459
A_51_P166740	Kcnj4	NM_008427	1.59314
A_55_P2725951	A_55_P2725951	A_55_P2725951	1.59236
A_55_P2130408	Nav1	ENSMUST00000112103.1	1.59058
A_55_P1990944	Casp1	NM_009807	1.58887
A_55_P2718453	Phip	ENSMUST00000190101.1	1.5872
A_55_P1969977	Myo15	NM_010862	1.58487
A_51_P362429	Myh11	NM_013607	1.58154
A_52_P674165	Rsbn1l	NM_001080977	1.58001
A_51_P361220	Fzd4	NM_008055	1.57809
A_55_P2209308	9530083O12Rik	AK079287	1.57798
A_66_P113828	Gpr6	NM_199058	1.57641
A_51_P391616	Etnppl	NM_027907	1.57344
A_51_P135012	Rhpn2	NM_027897	1.57318
A_51_P131315	Serpina9	NM_027997	1.5713
A_51_P364694	Slfn5	NM_183201	1.57106
A_55_P2723654	Lgals6	NM_010707	1.56972
A_55_P2561093	Gm31175	XR_876270	1.56418
A_55_P2120606	ENSMUST00000103270.3	ENSMUST00000103270.3	1.56398
A_51_P197528	Ly6c2	NM_001099217	1.56192
A_51_P327369	Plekhg3	ENSMUST00000218461.1	1.56134
A_51_P358765	Spp1	NM_009263	1.56129
A_55_P1995572	Meis1	NM_001193271	1.56045
A_55_P2740485	Arhgef10	NM_001037736	1.5593
A_55_P2737992	Pdlim3	ENSMUST00000211190.1	1.55917
A_55_P2108837	Tuba1c	NM_009448	1.55854
A_55_P2621157	Recql	NM_001204907	1.5574
A_52_P363216	Gcnt2	NM_133219	1.55434
A_51_P362671	AK031890	AK031890	1.55309
A_52_P670026	Rsad2	NM_021384	1.55307
A_55_P2804114	Gm34888	AK034386	1.55045
A_52_P645862	Agtr1a	NM_177322	1.55003
A_55_P2714602	Frmd4a	ENSMUST00000132710.2	1.54844
A_55_P2738417	Rab31	ENSMUST00000233258.1	1.54332
A_51_P483544	Aass	NM_013930	1.54193
A_51_P194853	Sec14l4	NM_146013	1.54041
A_55_P2181738	Lyz1	NM_013590	1.53932
A_55_P2715580	Dock11	ENSMUST00000145757.1	1.53864
A_52_P421344	Paqr5	NM_028748	1.5367
A_55_P2013043	Serpinb6b	NM_011454	1.53658
A_52_P481493	Fkbp5	NM_010220	1.53657
A_55_P2088615	Fbln5	NM_011812	1.53356
A_66_P136837	Lrrc10b	NM_001111140	1.53325
A_52_P821	Fli1	NM_008026	1.53267
A_55_P2108837	Tuba1c	NM_009448	1.53261
A_55_P1997574	Gm4850	NR_015347	1.53226
A_55_P1976764	Polr3e	NM_025298	1.53082
A_52_P196232	Txndc16	ENSMUST00000128484.7	1.5308
A_55_P2057726	ENSMUST00000066583.1	ENSMUST00000066583.1	1.53005
A_55_P2731981	Creb5	AK052230	1.52787
A_55_P2108933	Dao	NM_001286396	1.52784
A_30_P01017981	chr4:128060015-128075590_R	chr4:128060015-128075590_R	1.52719
A_55_P2803198	Tmem38b	NM_028053	1.527
A_55_P2064771	Ly6c1	NM_001252055	1.52625
A_52_P520495	Vcam1	NM_011693	1.52543
A_66_P131361	Txnip	NM_001009935	1.52395
A_52_P423810	Mt1	ENSMUST00000211807.1	1.52129
A_55_P2728728	Tmod2	ENSMUST00000215462.1	1.52065
A_55_P2634894	Lama2	ENSMUST00000188963.1	1.52005
A_51_P112308	Tcim	NM_026931	1.5182
A_51_P481494	Robo3	NM_001164767	1.51738
A_55_P1972623	Vwa5b2	NM_182636	1.51438
A_55_P2731181	Meis2	ENSMUST00000140461.8	1.51426
A_55_P2087989	Lypd6	NM_177139	1.51262
A_55_P2735200	Plcb1	ENSMUST00000202531.3	1.51208
A_55_P2161675	Zfp133-ps	NR_033459	1.5104
A_65_P13435	Actn2	NM_033268	1.50876
A_55_P2092826	Anxa1	NM_010730	1.50775
A_55_P2108837	Tuba1c	NM_009448	1.50666
A_51_P300960	Tti2	ENSMUST00000209851.1	1.50551
A_55_P2108837	Tuba1c	NM_009448	1.50454
A_51_P245796	Ddit4	NM_029083	1.50438
A_55_P2108837	Tuba1c	NM_009448	1.50233
A_55_P2488639	Heph	NM_001159628	1.50197
A_55_P2626135	Cp	NM_007752	1.50173
